# Enteric glia regulate Paneth cell secretion and intestinal microbial ecology

**DOI:** 10.1101/2024.04.15.589545

**Authors:** Aleksandra Prochera, Anoohya N. Muppirala, Gavin A. Kuziel, Salima Soualhi, Amy Shepherd, Liang Sun, Biju Issac, Harry J. Rosenberg, Farah Karim, Kristina Perez, Kyle H. Smith, Tonora H. Archibald, Seth Rakoff-Nahoum, Susan J. Hagen, Meenakshi Rao

## Abstract

Glial cells of the enteric nervous system (ENS) interact closely with the intestinal epithelium and secrete signals that influence epithelial cell proliferation and barrier formation *in vitro*. Whether these interactions are important *in vivo,* however, is unclear because previous studies reached conflicting conclusions [1]. To better define the roles of enteric glia in steady state regulation of the intestinal epithelium, we characterized the glia in closest proximity to epithelial cells and found that the majority express *PLP1* in both mice and humans. To test their functions using an unbiased approach, we genetically depleted PLP1^+^ cells in mice and transcriptionally profiled the small and large intestines. Surprisingly, glial loss had minimal effects on transcriptional programs and the few identified changes varied along the gastrointestinal tract. In the ileum, where enteric glia had been considered most essential for epithelial integrity, glial depletion did not drastically alter epithelial gene expression but caused a modest enrichment in signatures of Paneth cells, a secretory cell type important for innate immunity. In the absence of PLP1^+^ glia, Paneth cell number was intact, but a subset appeared abnormal with irregular and heterogenous cytoplasmic granules, suggesting a secretory deficit. Consistent with this possibility, ileal explants from glial-depleted mice secreted less functional lysozyme than controls with corresponding effects on fecal microbial composition. Collectively, these data suggest that enteric glia do not exert broad effects on the intestinal epithelium but have an essential role in regulating Paneth cell function and gut microbial ecology.
