## Supplemental Table 1 for "Enteric glia regulate Paneth cell secretion and intestinal microbial ecology"

### Sheet: Sheet1
Cell type	GEO Accession number	Genes
Paneth Cells (PC)	GSE92332	Mptx1,Clps,Klf15,Slc30a2,AY761185,Insrr,Defa24,Pnliprp2,Defa17,Defa25,Acox2,Pnliprp1,Pla2g2f,Ggh,Dll3,Itln1,Defa22,Ang4,Defa20,Pla2g2a,Ang5,Habp2,Scgb2b7,Acvr1c,Defa21,Defa3,Lyz1,Defb1,Apoc2,Tesc,Hapln4,Samd5,Defa5,Ang2,Reg4,Fgfrl1,Hspb8,Defa-ps1,Sntb1,Defa26,Sync,Copz2,Lyz2,C4bp,Slc16a7,Syne4,Mptx2,Dkk3,Lamb1,Fzd9,Slc1a4,Thbs1,Mmp7
Lgr5+ stem cells		Urod,Sp5,Efna4,Eef2,Scn2b,2410006H16Rik,Pdxk,Nrg4,Rpl37a,Ascl2,Rpl34-ps1,Eif4b,Rpl38,Rps11,Afap1l1,Eef1a1,Immp2l,Ngef,Pcdh8,Fau,Soat1,Csad,Rp9,Arid5b,Tpt1,Slc27a2,Shisa2,Rnf32,Sorbs2,Rpl41,1110028F11Rik,Rpl4,Nsa2,Rpl9,Eif3k,Clic6,Wfdc15b,Rpl35,Rps25,Nfib,Dtx4,Zfp36l1,Tgif1,Gas5,Bcas2,Slc19a2,Pdgfa,Naca,Cmc1,Aqp1,Epn3,Fam13a,Eef1g,Cdk6,Kcnq1,Aqp4,Wee1,Mfge8,Sh3rf1,Igfbp4,Zfp341,Paics,Nrn1,Smoc2,Hm…
Tuft cells		Adh1,1810046K07Rik,Ccdc28b,Krt23,Galk1,Sh2d7,Ltc4s,Bcl2l14,Nebl,Gng13,Alox5,Mocs2,Tmem176a,Tmem176b,Lect2,Ptgs1,Fam221a,Mlip,Ptpn18,Hpgds,Ppp3ca,Dclk1,Pou2f3,Vdac3,Sec14l1,Bub3,Pygl,Gga2,Lima1,Coprs,Pim3,Aldh2,Zfp428,Snrnp25,Ly6g6f,Hck,Limd2,Plcg2,Alox5ap,Inpp5d,Agt,Tmem9,Ethe1,Tmem45b,Bmx,2210016L21Rik,Krt18,Nt5c3,Cd47,Pik3r5,Ly6g6d,Matk,Pik3cg,Myo1b,Fyb,Gimap1,Rgs2,Ffar3,Atp2a3,Rac2,Gnai2,Spib,…
Goblet cells (GC)		Lrrc26,Tnfaip8,Dap,Foxa3,Capn9,Creb3l4,Slc12a8,Hpd,Atoh1,Bcas1,Guca2a,Scin,Tff3,Tpsg1,Stard3nl,Smim6,Ern2,Hgfac,Zg16,Tspan13,Gcnt3,Creb3l1,Galnt12,Uap1,Spdef,Sec61b,C1galt1c1,Sh3bgrl3,Bace2,Tpd52,Krtcap2,S100a6,Ramp1,Kdelr2,Slc50a1,Guk1,Fcgbp,Arf4,AW112010,Tm9sf3,Qsox1,Spink4,Ergic1,Ccl9,Tmsb10,Ssr4,Cmpk1,Tmed3,Cmtm7,Ssr2,Kdelr3,Klf4,Muc2,Ddost,Txndc5,Pla2g10,Klk1,Pdia5,Serp1,Pdia3,Galnt7,Calr,Tr…
Enteroendocrine cells (EEC)		Isl1,Bex2,Insm1,Fabp5,Resp18,Pax6,Neurod1,Cplx2,Gfra3,Gpx3,Fev,Pcsk1n,Rimbp2,Gng4,Cck,Vwa5b2,Tac1,Celf3,Nkx2-2,Riiad1,Scgn,Scg5,Scg3,Olfm1,Cacna2d1,Fam183b,Slc39a2,Pcsk1,Cnot6l,Trp53i11,Neurog3,Tox3,Anxa6,Aplp1,Rph3al,Prnp,Maged1,Vim
M cells (MC)		Aif1,Sdhaf1,Gulo,Gp2,Cxcl16,Rnase1,Tnfrsf4,Tnfaip2,Ctsh,Msln,Far2,Mfge8,Fam98a,Anxa5,Serpinb6a,Rnf128,Clu,Ces1b,D630011A20Rik,Lamp1,Nfkbia,Ctsd,Slc2a6,Stx11,Itga3,Vamp5,Pglyrp1,Vcam1,Adgrd1,H2-M2,Tmsb4x,Cyba,Ncf4,Il4i1,Scarb2,Scd1,Far2os2
Enterocytes (EC)		Fgf15,Vnn1,Plb1,Cndp2,Cubn,Xpnpep2,2200002D01Rik,Clec2h,Neu1,Slc51a,Fabp6,Abcb1a,Fam151a,Maf,Aspa,Aoc1,Crip1,Amn,Enpep,Ocm,Phgr1,Naaladl1,Slc7a9,Anpep,Mep1a,Arf6,Dpep1,Dhcr24,Myo15b,Nostrin,Xpnpep1,Anxa2,Pmp22,Myh14,Slc51b,Nudt4,Plec,Krt20,Ceacam20,Slc13a1,Muc3,Slc34a2,Prss30
