## Supplemental Table 2 for "Enteric glia regulate Paneth cell secretion and intestinal microbial ecology"

### Sheet: Sheet1
Cell type	GEO Accession number	Genes
Paneth Cells (PC)	GSE113536	Gm15459, Pnliprp1, Defa-ps10, Pnliprp2, Ang4, Defa40, Defa30, Scgb2b10, Defa-ps16, Defa26, Defa23, Defa17, Defa24, Defa38, Clps, Itln1, Defa2, Agt, Defa3, Defa22, Defa43, Azgp1, Gm15312, Defa20, Defa21, Samd5, Defa33, Hck, Defa29, Defa28, Defa-ps1, Egf, Defa36, Defa39, Defa42, Defa5, Fzd9, Lyz1, Defb1, Sirpa, Coro2b, Pla2g2a, Defa41, Nkd1, Defa32, Sh2d6, Sntb1, Bambi, Gm15313, Mymx, Habp2, Fyb, S…
Goblet cells (GC)	GSE144363	Gm24356, Muc2, Fer1l6, Frmd3, Fcgbp, Capn9, Clca1, Gm23789, Ido1, Gm11760, Bcas1, P2ry4, Bdkrb2, Gm12603, Fgb, Myrip, Gm15352, Oas1f, Klk1, Gm10935, Bace2, Ern2, Kcnf1, Mptx1, Gm379, Gna14, Hpx, Galnt5, 9030619P08Rik, Agr2, Gm43620, Gm37306, Anxa3, Gm7861, Ccl6, Myof, Ano7, Khdc3, Atoh1, 9030622O22Rik, Klhdc8a, Gm42603, Chrm1, Id4, Fam189a1, Art2a-ps, Ces1c, Hgfac, Gpr20, F7, 2210011C24Rik, Creb3…
Lgr5+ stem cells	GSE99815	Itpr1, Bcat2, Frem2, Rasl11b, Atoh8, Slc38a4, Fat2, Psapl1, Afap1l2, Slc15a3, Tubgcp2, Rgs7bp, Prob1, Arhgdig, Sertad4, Cdk19, Slc25a26, Kif7, Ggh, Tead2, Adpgk, Arl4c, Ptpn14, Gkn3, Lgr5, Pik3c2a, Pcdh8, Cyp2e1, Tnfrsf19, Ttc30a1, Ggct
M cells (MC)	GSE108529	Wfdc18, Tubb6, Cyp2a5, Tuft1, Fut1, Cldn13, Pea15a, Lama5, Ncf1, 1700016C15Rik, H2-M2, Stac2, Vsir, Aldh1l2, Sema4d, Syk, Nkd2, Scg5, Nfkbie, Aif1, Taldo1, Fam20c, St6galnac6, Reg4, Tnfrsf4, Ccdc184, Itgal, Gp2, Col4a2, Ldlr, Cyp11a1, Ppp1r18, Scai, Uvrag, Plekhs1, Slc2a6, Akp3, Sirpa, Foxq1, Pold1, Siglecf, Stx11, Cacna2d1, Ppp1r14c, Adora1, Spink10, Pced1b, Serpinb9, Tmem229b, Cym, Tcaim, Arl4c…
mTert cells	GSE99815	Irs4, Cdh23, Pkd1l1, Apoa5, Stab2, Abcb11, Emb, Ngfr, Serpina1d, Tmem200a, Clu, Tmem95, Smarca1, Pcsk2os2, Soga3, Capsl, 1110032F04Rik
